# Investigating the role of long non-coding RNA in hypertrophic cardiomyopathy

**DOI:** 10.1101/2025.07.26.666851

**Authors:** Graham A. Branscom, Michael Morley, Jonathan J. Herrera, Jaime M. Yob, Sharlene M. Day

## Abstract

Long non-coding RNA (lncRNA) are transcripts that do not typically code for protein but have essential roles in the regulation of transcription and translation in health and disease. The objective of this study was to identify potential lncRNAs that could play a role in the pathophysiology of hypertrophic cardiomyopathy (HCM). We analyzed RNA-Seq data for lncRNA expression from a mouse model of HCM and cross-referenced transcripts to a published human HCM tissue dataset. We identified a total of 9,140 lncRNA transcripts in the mouse dataset, of which 35 were differentially expressed between transgenic *TNNT2* Δ160 mice (TG) and non-transgenic mice (nTG, p-*adj* < 0.05). Of these, 13 had a human ortholog as predicted by ortho2align. We used the computational tools MiPepid, AlphaFold, and PhyloCSF to predict potential micropeptides that could be coded for by these 13 mouse lncRNAs. We found that predicted micropeptides from 3 of these lncRNAs–*G730003C15Rik*, 9830004L10Rik, and Gm45012–have higher AlphaFold folding confidence metrics than random peptides or truly non-coding lncRNA negative controls (*p* < 0.05). Another 2 of these lncRNAs, *6330403L08Rik* and *2900072N19Rik*, have positive PhyloCSF scores, also indicating micropeptide coding potential. In summary, we developed a computational workflow to identify differentially expressed lncRNAs in a mouse model of HCM that can be prioritized for future experimental studies based on their cross-species conservation and micropeptide coding potential.

**NEW & NOTEWORTHY:** This is the first analysis of RNA-Seq data for lncRNA expression in an HCM mouse model and the first cross-species analysis of HCM lncRNA RNA-Seq data. Additionally, this study demonstrated a novel computational pipeline that combines several tools–RNA-Seq, MiPepid, AlphaFold, and PhyloCSF–to identify potential lncRNAs of interest from RNA-Seq data.
