## Supplemental Figures S1-3, Table T1, and Code C1 for "Investigating the role of long non-coding RNA in hypertrophic cardiomyopathy": metadata.csv

sample	sex	genotype	exercise	genotype_exercise
sample_1	male	TG	Sed	TG_Sed
sample_2	male	TG	Sed	TG_Sed
sample_3	male	ntg	HIIT	nTG_HIIT
sample_4	male	TG	HIIT	TG_HIIT
sample_5	male	ntg	Sed	nTG_Sed
sample_6	male	TG	Sed	TG_Sed
sample_7	male	ntg	HIIT	nTG_HIIT
sample_8	male	TG	HIIT	TG_HIIT
sample_9	male	ntg	Sed	nTG_Sed
sample_10	male	TG	Sed	TG_Sed
sample_11	male	ntg	HIIT	nTG_HIIT
sample_12	male	TG	HIIT	TG_HIIT
sample_13	male	ntg	Sed	nTG_Sed
sample_14	male	TG	Sed	TG_Sed
sample_15	male	ntg	HIIT	nTG_HIIT
sample_16	male	TG	HIIT	TG_HIIT
sample_17	male	ntg	Sed	nTG_Sed
sample_18	male	TG	Sed	TG_Sed
sample_19	male	ntg	HIIT	nTG_HIIT
sample_20	male	TG	HIIT	TG_HIIT
sample_21	male	ntg	Sed	nTG_Sed
sample_22	male	TG	Sed	TG_Sed
sample_23	male	ntg	HIIT	nTG_HIIT
sample_24	male	TG	HIIT	TG_HIIT
sample_25	male	ntg	Sed	nTG_Sed
sample_26	male	TG	Sed	TG_Sed
sample_27	male	ntg	HIIT	nTG_HIIT
sample_28	male	TG	HIIT	TG_HIIT
sample_29	male	ntg	Sed	nTG_Sed
sample_30	male	TG	Sed	TG_Sed
sample_31	male	ntg	HIIT	nTG_HIIT
sample_32	male	TG	HIIT	TG_HIIT
sample_33	female	ntg	Sed	nTG_Sed
sample_34	female	TG	Sed	TG_Sed
sample_35	female	ntg	HIIT	nTG_HIIT
sample_36	female	ntg	HIIT	nTG_HIIT
sample_37	female	ntg	Sed	nTG_Sed
sample_38	female	TG	Sed	TG_Sed
sample_39	female	ntg	HIIT	nTG_HIIT
sample_40	female	TG	HIIT	TG_HIIT
sample_41	female	ntg	Sed	nTG_Sed
sample_42	female	TG	Sed	TG_Sed
sample_43	female	ntg	HIIT	nTG_HIIT
sample_44	female	ntg	Sed	nTG_Sed
sample_45	female	TG	Sed	TG_Sed
sample_46	female	ntg	HIIT	nTG_HIIT
sample_47	female	TG	HIIT	TG_HIIT
sample_48	female	ntg	Sed	nTG_Sed
sample_49	female	TG	Sed	TG_Sed
sample_50	female	ntg	HIIT	nTG_HIIT
sample_51	female	TG	HIIT	TG_HIIT
sample_52	female	ntg	Sed	nTG_Sed
sample_53	female	TG	Sed	TG_Sed
sample_54	female	ntg	HIIT	nTG_HIIT
sample_55	female	ntg	HIIT	nTG_HIIT
sample_56	female	ntg	Sed	nTG_Sed
sample_57	female	TG	Sed	TG_Sed
sample_58	female	ntg	HIIT	nTG_HIIT
sample_59	female	TG	HIIT	TG_HIIT
sample_60	female	ntg	Sed	nTG_Sed
sample_61	female	TG	Sed	TG_Sed
sample_62	female	ntg	HIIT	nTG_HIIT
sample_63	female	TG	HIIT	TG_HIIT
sample_64	female	TG	HIIT	TG_HIIT
